# Alterations in Lipid Saturation Trigger Remodeling of the Outer Mitochondrial Membrane

**DOI:** 10.1101/2025.01.20.633997

**Authors:** Sara Wong, Katherine R. Bertram, Nidhi Raghuram, Thomas Knight, Adam L. Hughes

**Affiliations:** Department of Biochemistry, University of Utah School of Medicine, Salt Lake City, UT 84112, USA

## Abstract

Lipid saturation is a key determinant of membrane function and organelle health, with changes in saturation triggering adaptive quality control mechanisms to maintain membrane integrity. Among cellular membranes, the mitochondrial outer membrane (OMM) is an important interface for many cellular functions, but how lipid saturation impacts OMM function remains unclear. Here, we show that increased intracellular unsaturated fatty acids (UFAs) remodel the OMM by promoting the formation of multilamellar mitochondrial-derived compartments (MDCs), which sequester proteins and lipids from the OMM. These effects depend on the incorporation of UFAs into membrane phospholipids, suggesting that changes in membrane bilayer composition mediate this process. Furthermore, elevated UFAs impair the assembly of the OMM protein translocase (TOM) complex, with unassembled TOM components captured into MDCs. Collectively, these findings suggest that alterations in phospholipid saturation may destabilize OMM protein complexes and trigger an adaptive response to sequester excess membrane proteins through MDC formation.

**Significance Statement:**

- Mitochondrial-derived compartments are multilamellar structures that sequester protein and lipids of the outer mitochondrial membrane in response to metabolic and membrane perturbations, but it is largely unknown how membrane fluidity influences this pathway.
- Increased levels of unsaturated phospholipids may disrupt the TOM complex, a large multi-subunit complex on the outer mitochondrial membrane, to promote the formation of mitochondrial-derived compartments, while increased levels of saturated phospholipids inhibits formation of mitochondrial-derived compartments.
- These findings reveal a link between phospholipid composition and protein stress in driving mitochondrial-derived compartment biogenesis, and thus mitochondrial quality control.
