## Supplementary material for "Alterations in Lipid Saturation Trigger Remodeling of the Outer Mitochondrial Membrane": Table S3

### Sheet: Table S3
	Sample Names	Sample Group	Pyruvate	L-Lactic acid	Citric acid	cis-Aconitic acid	Isocitric acid	2-Ketoglutarate	Succinic acid	Fumaric acid	D-Malic acid	Glycine	L-Alanine	L-Leucine	L-Isoleucine	L-Proline	L-Phenylalanine	L-Tyrosine	L-Tryptophan	L-Threonine	L-Methionine	L-Asparagine	L-Aspartic acid	L-Glutamic acid	L-Lysine	Pyroglutamic acid	Ornithine	Glycerol
EV DMSO	1	11574 dmso	625057	236079	2376393	68293	374865	43080	1728552	666026	555254	3959467	4313003	68907	956286	424451	11758613	1503072	2889981	2634327	6236667	1418977	5110843	5463305	230174	15753053	77311	711200
EV DMSO	2	11574 dmso	1447055	307627	2237364	35880	326449	77405	1860013	360012	412527	4040366	3452604	75834	927988	359127	10548034	1722827	3591898	2365694	7049114	3030713	4619106	2087847	192957	13867876	81282	580539
EV DMSO	3	11574 dmso	1390619	258692	2463205	29616	383830	71207	1692720	335075	355234	4559145	4296423	73657	986804	344427	11170315	1436953	2973597	1727264	6734238	2387191	4576244	4981874	181387	15021685	112439	700729
EV DMSO	4	11574 dmso	1033681	241178	2415784	20180	296254	62921	1516813	243963	282000	4249435	4889632	86273	1164445	417654	11211603	1323359	3251454	2424369	6606271	2466399	6268850	2986916	152743	21369120	98681	529003
OLE1 DMSO	25	13812 dmso	857010	389106	3346382	60852	483168	59406	1952089	702607	731318	3196934	5045084	51541	777307	360076	8324461	947815	2101239	1052573	4061804	1269950	7453047	4519130	94441	15481731	30884	911642
OLE1 DMSO	26	13812 dmso	1358800	350285	3342971	60645	379540	55760	2064571	341069	400601	3948842	3793379	64656	740902	418999	10118926	1040166	2414042	883787	4998732	1580800	5249243	4519966	91163	11742475	29132	1056516
OLE1 DMSO	27	13812 dmso	1497886	339829	3350398	36115	477496	77430	1851929	384989	406784	4076573	3962939	57998	792535	237088	8888419	840553	2720287	1798816	4823151	1481513	4553066	2779538	63198	14114344	16944	1082444
OLE1 DMSO	28	13812 dmso	1490713	292777	3070282	26404	316859	62610	1697311	297350	300233	3780066	3168646	73260	727967	176698	8606900	749933	2558429	1742634	4170291	1509514	4319261	1208531	80810	14495575	23207	961664
	PB2	pb	13343	77796	5499	2254	1636	610	57864	32761	1005	44354	5368	0	657	810	3045	914	8978	4450	1554	646	1942	790	1148	15321	0	312436
	PB3	pb	9104	72505	1604	1040	439	387	76079	35597	1199	46054	4825	0	673	762	1671	346	9246	0	574	256	2181	1310	1234	14358	217	325092
	PB4	pb	4666	47359	2124	849	542	457	79624	25743	900	23083	3180	0	593	1208	3696	1368	44704	10860	1828	2271	2445	1644	650	10556	550	216706
	QC2	qc	922629	294212	1879095	18468	264334	60825	2008743	485272	509691	3940275	2996407	59935	741797	306627	9101896	1016089	2353210	2250366	5087309	1674714	4352900	4440153	81798	16733545	40739	1008630
	QC3	qc	990150	270939	1798424	16558	257183	59584	1916287	447771	483478	3926127	2999702	62113	737155	294714	8784233	979301	2268754	1299805	5170934	1600903	4557971	4059525	66025	17654135	27334	860977
	QC4	qc	1083789	277238	1775432	15393	248251	59713	1922886	437526	481261	3869881	3147356	50126	804597	315133	8568529	926171	2002079	1330890	5050566	1375172	5305253	3748700	69873	18234558	40988	920342
