## Supplementary material for "Alterations in Lipid Saturation Trigger Remodeling of the Outer Mitochondrial Membrane": Table S6

### Sheet: Sheet1
Oligonucleotides Used In This Study
Number	Name	Sequence
639	LEU2 Check Reverse	GTTCATAGGGTAGACGAAACTAT
5248	Mga2 F KO	CACTTATTGAAGGTCATTTTGGCGAACAGAACATTTCGTTagattgtactgagagtgcac
5249	Mga2 R KO	TATACACACATATATATATATATATACGTAAAAAAGCAGActgtgcggtatttcacaccg
5466	SCT1 KO F	TAAAAAGAGCACAGGGGCGTTTACATCGGGGTAAAAAAAAagattgtactgagagtgcac
5467	SCT1 KO R	AGATTTAGTTTCTAGTATCTTCACCGTCAGTAAATGGCATctgtgcggtatttcacaccg
5468	SCT1 check F	AAGTGATGAGAGACGCACGTCTAGATAATG
5469	SCT1 check R	GCATAGGGGACCAGACCAAAAGTCG
4784	KanB	CTGCAGCGAGGAGCCGTAAT
4785	KanC	TGATTTTGATGACGAGCGTAAT
2531	AmpR Reverse	CTG ATC TTC AGC ATC TTT TAC TTT CAC CAG CG
3148	Gateway Chr I Intg Chk R	GCACTACGTCAATGCAAGT
2277	GPD P FW	AAGACGGTAGGTATTGATTG
5269	OLE1 check R	CCATGTTCAACCAGTTCAAATGTTGGTGCC
1522	Hyg KO check rev	gatggctgtgtagaagtactcgc
2286	NAT check Reverse	aggcgctctacatgagcatg
5207	(F) Ole1 pKT tagging	AGTAAGAGAGGTGAAATCTACGAAACTGGTAAGTTCTTTggtgacggtgctggttta
5208	(R) Ole1 pKT tagging	TTTTATGGTAGTTGCAGTTTTGTTATTGTAATGTGATACatcgatgaattcgagctcg
5209	(R) Ole1 3'UTR tag check	CTTAAGGGTGAGCATGACTG
5712	Nem1 KO.FOR	TTTATTGTTGTTAATTTCTGGACATTGTTTCATTAATTGAagattgtactgagagtgcac
5713	Nem1 KO.REV	TAAAATTCTCATCTTTTTTGGAAGGACACAATAACAATTGctgtgcggtatttcacaccg
5714	Nem1 KO Check	ACTATGAAGTTCGTATTGAGTGCAGTCACC
5718	Ice2 KO.FOR	GGTGCTGTTTGTGGCCGATCACGCTAAAGATTAGGCAACGagattgtactgagagtgcac
5719	Ice2 KO.REV	GCAAAGCTGGTAATGCGGCTCTTTTGACAATGCATCAGCTctgtgcggtatttcacaccg
5720	Ice2 KO Check	TTCCCTCACAGAACTGTCACTCATTACAAT
