## Supplementary material for "Alterations in Lipid Saturation Trigger Remodeling of the Outer Mitochondrial Membrane": Table S5

### Sheet: Sheet1
Reagent or resource	Source	Identifier
Bacterial strains
NEB 5-alpha Competent E. coli	New England Biolabs	Cat#C2987H
S. cerevisiae ORF collection (pDONR201/221)	Harvard Institute of Proteomics	N/A
One ShotTM ccdB SurvivalTM 2 T1R Competent Cells	Thermo Fisher	Cat#10460
Chemicals, peptides, and recombinant proteins
Dimethyl sulfoxide (DMSO)	Sigma-Aldrich	Cat # D2650; CAS # 67-68-5
Concanamycin A	Santa Cruz Biotechnology	Cat # sc-202111; CAS # 80890-47-7
Rapamycin	LC Laboritories	Cat # R-5000; CAS # 53123-88-9
Oleic Acid	Sigma-Aldrich	Cat#O1383
Palmitic Acid	Sigma-Aldrich	Cat#P0500-10G
Tween 20	Sigma-Aldrich	Cat#P1379
Tween 80	Sigma-Aldrich	Cat# P8074
NotI-HF	New England Biolabs	Cat#189L
Gateway LR Clonase II Enzyme Mix	Thermo Fisher	Cat#11791020
Antibodies
Mouse monoclonal anti-PGK1 clone 22C5D8	Abcam	Cat#ab113687; RRID:AB_439687
Mouse anti-GFP	Roche	Cat#11814460001
Peroxidase AffiniPure™ Donkey Anti-Mouse IgG (H+L)	Jackson ImmunoResearch	Cat#715-035-150
Recombinant DNA
Plasmid Name	Source	Plasmid Number
Plasmid: pAG306GPD-ccdB chr 1	Hughes and Gottschling, 2012	N/A
Plasmid: pKT127	Sheff and Thorn, 2004; Addgene	Plasmid # 8728
Plasmid: pKT127-mCherry	Daniel Gottschling (Calico)	N/A
Plasmid: pKT128	Sheff and Thorn, 2004; Addgene	Plasmid # 8729
Plasmid: pRS306	Sikorski and Hieter, 1989	N/A
Plasmid: pRS40Hyg	Daniel Gottschling	N/A
Plasmid: pAG306GPD-OLE1 chr1	This study	N/A
Plasmid: pAG306GPD-SCT1 chr1	This study	N/A
Plasmid: pAG306GPD-empty chr1	Hughes and Gottschling, 2012	N/A
Plasmid: pSPT23(1-686)-URA3	Belgareh-Touzé et al, 2017	N/A
Plasmid: pRS416	ATCC	CAT# 87521
Software and algorithms
FIJI	Schindelin et al., 2012	Version 2.14
Prism	GraphPad Software, Inc	Version 9.4.1(458)
SnapGene	GSL Biotech	Version 8.0.1
Zen Blue Edition	Carl Zeiss Microscopy	Version 3.4
Mass Hunter Quant
