## Supplementary material for "Alterations in Lipid Saturation Trigger Remodeling of the Outer Mitochondrial Membrane": Table S4

### Sheet: Sheet1
Yeast Strains Used In This Study
Strain Number	MAT	Genotype	Source
AHY1480	diploid	BY7473 Tom70-yeGFP::KanMX/+ Tim50-mCherry::KanMX/+	Schuler, 2021
AHY7053	diploid	BY7473 Tom70-yeGFP::spHis5MX/Tom70-yeGFP::spHis5MX Tim50-mCherry::KanMX/Tim50-mCherry::KanMX	Schuler, 2021
AHY7053	diploid	BY7473 Tom70-yeGFP::spHis5MX/Tom70-yeGFP::spHis5MX Tim50-mCherry::KanMX/Tim50-mCherry::KanMX	Schuler, 2021
AHY7019	A	TOM70-yeGFP:HisMX TIM50-mCherry:KanMX	English, 2020
AHY7021	alpha	TOM70-yeGFP:HisMX TIM50-mCherry:KanMX	English, 2020
AHY9077	diploid	gem1Δ::HygMX/gem1Δ::HygMX TOM70-GFP-KanMX/TOM70 TIM50-mCherry-KanMX/TIM50	English, 2020
AHY11443	alpha	gem1∆::HygMX TOM70-GFP-HisMX TIM50-mCherry-KanMX	English, 2020
AHY13383	alpha	mga2∆::LEU TOM70-yeGFP:HisMX TIM50-mCherry:KanMX	this study
AHY13592	diploid	pAG306-GDP +/-, Tom70-GFP::HIS/Tom70-GFP::HIS, Tim50-mCherry::KAN/Tim50-mCherry::KAN	this study
AHY13594	diploid	pAG306-GDP-OLE1 +/-, Tom70-GFP::HIS/Tom70-GFP::HIS, Tim50-mCherry::KAN/Tim50-mCherry::KAN	this study
AHY7487	diploid	pAG306+/- , TOM70-GFP-KanMX TIM50-mCherry-KanMX	this study
AHY13812	diploid	pAG306-GDP-OLE1 +/-, Tom70-yeGFP::KanMX/+ Tim50-mCherry::KanMX/+	this study
AHY13165	a	Tom70-mCherry::KanMX Ole1-GFP::His3MX	this study
AHY14448	alpha	pAG306-GDP-OLE1 Tom70-GFP::HIS Tim50-mCherry::KAN gem1Δ::HygMX	this study
AHY14464	A	Tom70-GFP::HIS5MX Tim50-mCherry::KANMX sct1∆::HygMX	this study
AHY14470	A	gpd-SCT1::URA3 TOM70-yeGFP:HisMX TIM50-mCherry:KanMX	this study
AHY14472	diploid	gpd-SCT1::URA3/+ Tom70-yeGFP::KanMX/+ Tim50-mCherry::KanMX/+	this study
AHY14512	diploid	pAG306-GDP-OLE1/gpd-SCT1::URA3 Tom70-GFP::HIS/TOM70-yeGFP:HisMX Tim50-mCherry::KAN/TIM50-mCherry:KanMX	this study
AHY14617	A	Tom70-GFP::HIS5MX Tim50-mCherry::KANMX sct1∆::HygMX pAG306-EV(ChrI)	this study
AHY14619	A	Tom70-GFP::HIS5MX Tim50-mCherry::KANMX sct1∆::HygMX pAG306-gpd-OLE1	this study
AHY13292	diploid	URA3::NOP1pr:sfGFP-Tom5/+ tom6∆::LEU2/tom6∆::LEU2 Tom70-mCherry::KanMX/Tom70-mCherry::KanMX	Wilson, 2024
AHY15392	diploid	GPD-empty:Ura3 (Chr I)/+ URA3::NOP1pr:sfGFP-Tom5/+ Tom70-mCherry::KanMX/+	this study
AHY15396	diploid	GPD-OLE1:Ura3 (Chr I)/+ URA3::NOP1pr:sfGFP-Tom5/+ Tom70-mCherry::KanMX/+	this study
AHY15394	diploid	GPD-empty:Ura3 (Chr I)/+ URA3::NOP1pr:sfGFP-UBC6/+ Tom70-mCherry::KanMX/+	this study
AHY15398	diploid	GPD-OLE1:Ura3 (Chr I)/+ URA3::NOP1pr:sfGFP-UBC6/+ Tom70-mCherry::KanMX/+	this study
AHY15076	diploid	URA3::NOP1pr:sfGFP-Tom22/TOM22 Tom70-mCherry::KanMX/Tom70-mCherry::KanMX GPD-empty::Ura3 chr I	Wilson, 2024
AHY13291	diploid	URA3::NOP1pr:sfGFP-Tom22/TOM22 tom6∆::LEU2/tom6∆::LEU2 Tom70-mCherry::KanMX/Tom70-mCherry::KanMX	Wilson, 2024
AHY15491	diploid	URA3::NOP1pr:sfGFP-Tom22/+ Tom70-mCherry::KanMX/+ GPD-OLE1:Ura3 (Chr I)/+	this study
AHY13293	diploid	URA3::NOP1pr:sfGFP-Tom7/TOM7 tom6∆::LEU2/tom6∆::LEU2 Tom70-mCherry::KanMX/Tom70-mCherry::KanMX	Wilson, 2024
AHY15508	diploid	URA3::NOP1pr:sfGFP-Tom7/+ Tom70-mCherry::KanMX/+ GPD-empty:Ura3 (Chr I)/+	this study
AHY15510	diploid	URA3::NOP1pr:sfGFP-Tom7/+ Tom70-mCherry::KanMX/+ GPD-OLE1:Ura3 (Chr I)/+	this study
AHY15778	alpha	mga2∆::LEU TOM70-yeGFP:HisMX TIM50-mCherry:KanMX GPD-empty:Ura3 (Chr I)	this study
AHY15780	alpha	mga2∆::LEU TOM70-yeGFP:HisMX TIM50-mCherry:KanMX GPD-OLE1:Ura3 (Chr I)	this study
AHY11442	a	gem1∆::HygMX TOM70-GFP-HisMX TIM50-mCherry-KanMX	this study
AHY16076	A	gem1∆::HygMX TOM70-GFP-HisMX TIM50-mCherry-KanMX tom6∆::LEU	this study
AHY12996	a	TOM70-GFP-KanMX TIM50-mCherry-KanMX msp1∆::LEU2	Wilson, 2024
AHY13635	a	TOM70-GFP-KanMX TIM50-mCherry-KanMX msp1∆::LEU2 GPD-EV::URA3 (Chr I)	Wilson, 2024
AHY15360	alpha	nem1∆::NatMX Tim50-mCherry::HygMX Tom70-GFP::KanMX	this study
AHY15570	alpha	GPD-Empty::URA3 (Chr I) nem1∆::NatMX Tim50-mCherry::HygMX Tom70-GFP::KanMX	this study
AHY15356	alpha	ice2∆::NatMX Tim50-mCherry::HygMX Tom70-GFP::KanMX	ura3
AHY15567	alpha	GPD-Empty::URA3 (Chr I) ice2∆::NatMX Tim50-mCherry::HygMX Tom70-GFP::KanMX	ura3
AHY16177	A	TOM70-GFP-KanMX TIM50-mCherry-KanMX msp1∆::LEU2 gpd-OLE1::URA3 (ChrI)	this study
AHY16179	alpha	ice2∆::NatMX Tim50-mCherry::HygMX Tom70-GFP::KanMX gpd-OLE1::URA3 (ChrI)	this study
AHY16181	alpha	nem1∆::NatMX Tim50-mCherry::HygMX Tom70-GFP::KanMX gpd-OLE1::URA3 (ChrI)	this study
